# Genome-wide association studies identify new candidate genes and tissues underlying resistance to a natural toxin in drosophilids

**DOI:** 10.64898/2025.12.01.691102

**Authors:** Michele Marconcini, Caroline Fragnière, Ambra Masuzzo, Richard Benton

## Abstract

Many insects can rapidly evolve resistance to artificial insecticides through changes in toxin target proteins. Over longer timescales, insects have also evolved resistance to naturally-occurring toxins to exploit new ecological niches, but much less is known about the mechanisms underlying such adaptations. A classic example is *Drosophila sechellia*, an extreme specialist for the ripe noni fruit of *Morinda citrifolia*, which is toxic for other insects – including the close relatives *D. simulans* and *D. melanogaster* – due to noni’s high content of octanoic acid (OA). The mechanistic bases underlying susceptibility and resistance to OA of different species remain unclear. Here, we first show that the species-specific tolerance of OA is independent of these drosophilids’ distinct microbiomes, reinforcing the notion that this trait is genetically encoded. Screening large, genetically-diverse panels of *D. melanogaster* and *D. simulans* strains revealed broad variation in OA resistance, with some lines surviving as well as *D. sechellia*. Resistance to OA does not correlate with resistance of these lines to other insecticides, implying a distinct toxicity mode-of-action. Genome-wide association and transcriptome-to-phenotype analyses identified multiple genes linked to OA resistance. These genes have diverse expression patterns and functions, including proteins involved in epithelial septate junction formation, lipid transport and tracheal morphogenesis. Loss-of-function analysis in *D. melanogaster* confirmed that at least two of these – Bez, a CD36-family fatty acid transporter, and CG13003, a putative extracellular matrix component – positively contribute to OA resistance. Integration of our findings with those from previous complementary genetic approaches supports a model in which OA has no singular target, and that resistance to this toxin is defined by multigenic and multi-tissue defense mechanisms.
