## Supplementary material for "Genome-wide association studies identify new candidate genes and tissues underlying resistance to a natural toxin in drosophilids": File S2

### Sheet: DGRP_noni
Line	sex	grams noni	survival	median_survival
DGRP177	F	2	0	0.28
DGRP177	F	2	0
DGRP177	F	2	0.52
DGRP177	F	2	0.12
DGRP177	F	2	0.4
DGRP177	F	2	0.28
DGRP177	F	2	0.36
DGRP177	M	2	0.04	0.12
DGRP177	M	2	0
DGRP177	M	2	0.32
DGRP177	M	2	0.08
DGRP177	M	2	0.12
DGRP177	M	2	0.36
DGRP177	M	2	0.56
DGRP217	F	2	0.76	0.56
DGRP217	F	2	0.56
DGRP217	F	2	0.32
DGRP217	F	2	0.56
DGRP217	F	2	0.68
DGRP217	F	2	0.6
DGRP217	F	2	0.04
DGRP217	F	2	0.48
DGRP217	M	2	0.8	0.56
DGRP217	M	2	0.56
DGRP217	M	2	0.56
DGRP217	M	2	0.56
DGRP217	M	2	0.36
DGRP217	M	2	0.56
DGRP217	M	2	0.32
DGRP239	F	2	0.24	0.36
DGRP239	F	2	0.24
DGRP239	F	2	0.44
DGRP239	F	2	0.36
DGRP239	F	2	0.4
DGRP239	F	2	0.44
DGRP239	F	2	0
DGRP239	F	2	0.4
DGRP239	F	2	0.16
DGRP239	M	2	0.84	0.6
DGRP239	M	2	0.64
DGRP239	M	2	0.6
DGRP239	M	2	0.24
DGRP239	M	2	0.36
DGRP301	F	2	0.68	0.64
DGRP301	F	2	0.6
DGRP301	F	2	0.72
DGRP301	F	2	0.68
DGRP301	F	2	0.04
DGRP301	F	2	0.6
DGRP301	M	2	0.72	0.68
DGRP301	M	2	0.68
DGRP301	M	2	0.76
DGRP301	M	2	0.6
DGRP301	M	2	0.6
DGRP304	F	2	0.64	0.56
DGRP304	F	2	0.56
DGRP304	F	2	0.75
DGRP304	F	2	0.48
DGRP304	F	2	0.56
DGRP304	M	2	0.84	0.76
DGRP304	M	2	0.84
DGRP304	M	2	0.72
DGRP304	M	2	0.68
DGRP304	M	2	0.76
DGRP317	F	2	1	0.92
DGRP317	F	2	1
DGRP317	F	2	0.76
DGRP317	F	2	0.6
DGRP317	F	2	0.92
DGRP317	F	2	0.36
DGRP317	F	2	0.56
DGRP317	F	2	0.92
DGRP317	F	2	0.92
DGRP317	F	2	0.92
DGRP317	F	2	1
DGRP317	F	2	0.8
DGRP317	M	2	0.96	0.88
DGRP317	M	2	0.96
DGRP317	M	2	0.36
DGRP317	M	2	0.36
DGRP317	M	2	0.92
DGRP317	M	2	0.88
DGRP317	M	2	0.44
DGRP317	M	2	0.88
DGRP317	M	2	0.96
DGRP317	M	2	0.96
DGRP317	M	2	0.8
DGRP317	M	2	0.84
DGRP32	F	2	0.12	0.64
DGRP32	F	2	0.04
DGRP32	F	2	0.08
DGRP32	F	2	0.64
DGRP32	F	2	0.76
DGRP32	F	2	0.64
DGRP32	F	2	0.88
DGRP32	F	2	0.72
DGRP32	M	2	0.64	0.8
DGRP32	M	2	0.8
DGRP32	M	2	0.52
DGRP32	M	2	0.76
DGRP32	M	2	0.8
DGRP32	M	2	0.88
DGRP32	M	2	0.96
DGRP32	M	2	0.96
DGRP335	F	2	0	0.12
DGRP335	F	2	0
DGRP335	F	2	0.96
DGRP335	F	2	0.84
DGRP335	F	2	0.12
DGRP335	M	2	0.04	0.12
DGRP335	M	2	0
DGRP335	M	2	1
DGRP335	M	2	0.12
DGRP335	M	2	0.2
DGRP350	F	2	0.44	0.62
DGRP350	F	2	0.76
DGRP350	F	2	0.68
DGRP350	F	2	0.68
DGRP350	F	2	0.28
DGRP350	F	2	0.52
DGRP350	F	2	0.56
DGRP350	F	2	0.8
DGRP350	M	2	0.52	0.58
DGRP350	M	2	0.6
DGRP350	M	2	0.64
DGRP350	M	2	0.36
DGRP350	M	2	0.76
DGRP350	M	2	0.68
DGRP350	M	2	0.52
DGRP350	M	2	0.56
DGRP354	F	2	0.52	0.5
DGRP354	F	2	0.56
DGRP354	F	2	0.6
DGRP354	F	2	0.36
DGRP354	F	2	0.48
DGRP354	F	2	0.52
DGRP354	F	2	0.36
DGRP354	F	2	0.4
DGRP354	M	2	0.48	0.48
DGRP354	M	2	0.48
DGRP354	M	2	0.56
DGRP354	M	2	0.72
DGRP354	M	2	0.56
DGRP354	M	2	0.36
DGRP354	M	2	0.48
DGRP354	M	2	0.48
DGRP356	F	2	0.56	0.56
DGRP356	F	2	0.72
DGRP356	F	2	0.64
DGRP356	F	2	0.52
DGRP356	F	2	0.52
DGRP356	M	2	0.76	0.72
DGRP356	M	2	0.72
DGRP356	M	2	0.6
DGRP356	M	2	0.72
DGRP356	M	2	0.72
DGRP357	F	2	0.44	0.1
DGRP357	F	2	0.08
DGRP357	F	2	0.88
DGRP357	F	2	0
DGRP357	F	2	0.08
DGRP357	F	2	0.12
DGRP357	M	2	0.56	0.56
DGRP357	M	2	0.96
DGRP357	M	2	0.16
DGRP357	M	2	0.32
DGRP357	M	2	0.56
DGRP360	F	2	0.4	0.64
DGRP360	F	2	0.56
DGRP360	F	2	0.76
DGRP360	F	2	0.285714
DGRP360	F	2	0.44
DGRP360	F	2	0.333333
DGRP360	F	2	0.88
DGRP360	F	2	0.76
DGRP360	F	2	0.92
DGRP360	F	2	0.72
DGRP360	M	2	0.8	0.7
DGRP360	M	2	0.88
DGRP360	M	2	0.08
DGRP360	M	2	0.56
DGRP360	M	2	0.04
DGRP360	M	2	0.8
DGRP360	M	2	0.72
DGRP360	M	2	0.68
DGRP360	M	2	0.8
DGRP360	M	2	0.6
DGRP371	F	2	0.96	0.96
DGRP371	F	2	1
DGRP371	F	2	0.92
DGRP371	F	2	0.92
DGRP371	F	2	0.96
DGRP371	M	2	1	0.96
DGRP371	M	2	0.96
DGRP371	M	2	0.88
DGRP371	M	2	0.88
DGRP371	M	2	0.96
DGRP380	F	2	0.24	0.4
DGRP380	F	2	0.48
DGRP380	F	2	0.24
DGRP380	F	2	0.56
DGRP380	F	2	0.4
DGRP380	M	2	0.56	0.56
DGRP380	M	2	0.64
DGRP380	M	2	0.12
DGRP380	M	2	0.32
DGRP380	M	2	0.56
DGRP397	F	2	0.4	0.417391
DGRP397	F	2	0.434783
DGRP397	F	2	0.72
DGRP397	F	2	0.32
DGRP397	F	2	0.24
DGRP397	F	2	0.8
DGRP397	F	2	0.72
DGRP397	F	2	0.16
DGRP397	M	2	0.2	0.64
DGRP397	M	2	0.56
DGRP397	M	2	0.44
DGRP397	M	2	0.92
DGRP397	M	2	0.84
DGRP397	M	2	0.68
DGRP397	M	2	0.6
DGRP397	M	2	0.84
DGRP406	F	2	0.84	0.76
DGRP406	F	2	0.72
DGRP406	F	2	0.68
DGRP406	F	2	0.52
DGRP406	F	2	0.8
DGRP406	F	2	0.96
DGRP406	F	2	0.76
DGRP406	F	2	0.76
DGRP406	M	2	0.68	0.8
DGRP406	M	2	0.64
DGRP406	M	2	0.8
DGRP406	M	2	0.84
DGRP406	M	2	0.68
DGRP406	M	2	0.92
DGRP406	M	2	0.24
DGRP406	M	2	0.96
DGRP406	M	2	0.88
DGRP461	F	2	0.04	0.04
DGRP461	F	2	0.04
DGRP461	F	2	0.04
DGRP461	F	2	0
DGRP461	F	2	0.04
DGRP461	F	2	0.12
DGRP461	F	2	0
DGRP461	F	2	0.08
DGRP461	F	2	0
DGRP461	F	2	0.32
DGRP461	M	2	0	0.06
DGRP461	M	2	0
DGRP461	M	2	0
DGRP461	M	2	0
DGRP461	M	2	0
DGRP461	M	2	0.32
DGRP461	M	2	0.24
DGRP461	M	2	0.12
DGRP461	M	2	0.44
DGRP461	M	2	0.6
DGRP492	F	2	0.92	0.92
DGRP492	F	2	0.72
DGRP492	F	2	0.92
DGRP492	F	2	0.96
DGRP492	F	2	0.92
DGRP492	M	2	0.92	0.92
DGRP492	M	2	0.96
DGRP492	M	2	0.64
DGRP492	M	2	0.96
DGRP492	M	2	0.92
DGRP563	F	2	0.64	0.68
DGRP563	F	2	0.72
DGRP563	F	2	0.72
DGRP563	F	2	0.84
DGRP563	F	2	0.68
DGRP563	F	2	0.4
DGRP563	F	2	0.68
DGRP563	M	2	0.72	0.64
DGRP563	M	2	0.64
DGRP563	M	2	0.8
DGRP563	M	2	0.72
DGRP563	M	2	0.52
DGRP563	M	2	0.28
DGRP563	M	2	0.44
DGRP627	F	2	0.64	0.94
DGRP627	F	2	0.48
DGRP627	F	2	0.92
DGRP627	F	2	0.84
DGRP627	F	2	0.72
DGRP627	F	2	1
DGRP627	F	2	1
DGRP627	F	2	1
DGRP627	F	2	1
DGRP627	F	2	0.96
DGRP627	M	2	0.96	0.96
DGRP627	M	2	0.84
DGRP627	M	2	0.72
DGRP627	M	2	0.96
DGRP627	M	2	0.52
DGRP627	M	2	1
DGRP627	M	2	1
DGRP627	M	2	1
DGRP627	M	2	1
DGRP627	M	2	0.88
DGRP804	F	2	0.28	0.3
DGRP804	F	2	0.32
DGRP804	F	2	0.36
DGRP804	F	2	0.52
DGRP804	F	2	0.24
DGRP804	F	2	0.16
DGRP804	M	2	0.12	0.12
DGRP804	M	2	0.56
DGRP804	M	2	0.12
DGRP804	M	2	0.08
DGRP804	M	2	0.64
DGRP808	F	2	0.96	0.96
DGRP808	F	2	0.92
DGRP808	F	2	0.96
DGRP808	F	2	0.8
DGRP808	F	2	1
DGRP808	M	2	0.96	0.96
DGRP808	M	2	0.92
DGRP808	M	2	0.96
DGRP808	M	2	1
DGRP808	M	2	1
DGRP890	F	2	0.28	0.56
DGRP890	F	2	0.68
DGRP890	F	2	0.52
DGRP890	F	2	0.6
DGRP890	F	2	0.28
DGRP890	F	2	0.68
DGRP890	M	2	0.08	0.3
DGRP890	M	2	0.28
DGRP890	M	2	0.6
DGRP890	M	2	0.32
DGRP890	M	2	0.32
DGRP890	M	2	0.12
DGRP93	F	2	0.8	0.68
DGRP93	F	2	0.84
DGRP93	F	2	0.68
DGRP93	F	2	0.6
DGRP93	F	2	0.64
DGRP93	F	2	0.72
DGRP93	F	2	0.56
DGRP93	M	2	0.84	0.8
DGRP93	M	2	0.8
DGRP93	M	2	0.68
DGRP93	M	2	0.8
DGRP93	M	2	0.72
DGRP93	M	2	0.64
DGRP93	M	2	0.8

### Sheet: Dsim_noni
Line	sex	grams noni	survival	median_survival
Line106	F	2	0.68	0.64
Line106	F	2	0.44
Line106	F	2	0.64
Line106	F	2	0.64
Line106	F	2	0.64
Line116	F	2	0.56	0.48
Line116	F	2	0.6
Line116	F	2	0.4
Line116	F	2	0.44
Line116	F	2	0.48
Line12	F	2	0.8	0.84
Line12	F	2	0.84
Line12	F	2	0.52
Line12	F	2	0.96
Line12	F	2	0.88
Line153	F	2	0.12	0.32
Line153	F	2	0.28
Line153	F	2	0.32
Line153	F	2	0.4
Line153	F	2	0.52
Line160	F	2	0.28	0.16
Line160	F	2	0.24
Line160	F	2	0.16
Line160	F	2	0.08
Line160	F	2	0
Line166	F	2	0.36	0.52
Line166	F	2	0.52
Line166	F	2	0.52
Line166	F	2	0.32
Line166	F	2	0.8
Line169	F	2	0.6	0.6
Line169	F	2	0.4
Line169	F	2	0.48
Line169	F	2	0.72
Line169	F	2	0.6
Line185	F	2	0.72	0.48
Line185	F	2	0.48
Line185	F	2	0.2
Line185	F	2	0.4
Line185	F	2	0.8
Line193	F	2	0	0.28
Line193	F	2	0.28
Line193	F	2	0.2
Line193	F	2	0.28
Line193	F	2	0.28
Line196	F	2	0.52	0.44
Line196	F	2	0.28
Line196	F	2	0.44
Line196	F	2	0.28
Line196	F	2	0.6
Line202	F	2	0.44	0.36
Line202	F	2	0.64
Line202	F	2	0.36
Line202	F	2	0.36
Line202	F	2	0.24
Line217	F	2	0.48	0.48
Line217	F	2	0.16
Line217	F	2	0.32
Line217	F	2	0.52
Line217	F	2	0.6
Line238	F	2	0.12	0.12
Line238	F	2	0.52
Line238	F	2	0.32
Line238	F	2	0.08
Line238	F	2	0.08
Line241	F	2	0.04	0.04
Line241	F	2	0
Line241	F	2	0
Line241	F	2	0.04
Line241	F	2	0.28
Line249	F	2	0.36	0.6
Line249	F	2	0.92
Line249	F	2	0.8
Line249	F	2	0.48
Line249	F	2	0.6
Line254	F	2	0.76	0.84
Line254	F	2	0.84
Line254	F	2	0.96
Line254	F	2	0.92
Line254	F	2	0.6
Line262	F	2	0.28	0.24
Line262	F	2	0.44
Line262	F	2	0.24
Line262	F	2	0
Line262	F	2	0
Line271	F	2	0.04	0.08
Line271	F	2	0.04
Line271	F	2	0.28
Line271	F	2	0.16
Line271	F	2	0.08
Line275	F	2	0.24	0.32
Line275	F	2	0.32
Line275	F	2	0.28
Line275	F	2	0.68
Line275	F	2	0.56
Line286	F	2	0.24	0.34
Line286	F	2	0.28
Line286	F	2	0.44
Line286	F	2	0.4
Line287	F	2	0.4	0.52
Line287	F	2	0.52
Line287	F	2	0.52
Line287	F	2	0.32
Line287	F	2	0.52
Line288	F	2	0.76	0.76
Line288	F	2	0.8
Line288	F	2	0.68
Line288	F	2	0.76
Line288	F	2	0.48
Line289	F	2	0.48	0.48
Line289	F	2	0.56
Line289	F	2	0.44
Line289	F	2	0.48
Line289	F	2	0.88
Line5	F	2	0.28	0.16
Line5	F	2	0.2
Line5	F	2	0.12
Line5	F	2	0.16
Line5	F	2	0
Line8	F	2	0	0.08
Line8	F	2	0
Line8	F	2	0.08
Line8	F	2	0.36
Line8	F	2	0.2
Line82	F	2	0.6	0.56
Line82	F	2	0.44
Line82	F	2	0.36
Line82	F	2	0.64
Line82	F	2	0.56

### Sheet: Pyrethrin-insecticide
Line	sex	insecticide	concentration (ul)	survival	median_survival
Line106	mix	Spruzit AF	700	0.72	0.72
Line106	mix	Spruzit AF	700	0.88
Line106	mix	Spruzit AF	700	0.72
Line106	mix	Spruzit AF	700	0.68
Line106	mix	Spruzit AF	700	0.84
Line116	mix	Spruzit AF	700	0.72	0.76
Line116	mix	Spruzit AF	700	0.72
Line116	mix	Spruzit AF	700	0.84
Line116	mix	Spruzit AF	700	0.76
Line116	mix	Spruzit AF	700	0.84
Line12	mix	Spruzit AF	700	0.2	0.24
Line12	mix	Spruzit AF	700	0.24
Line12	mix	Spruzit AF	700	0.08
Line12	mix	Spruzit AF	700	0.32
Line12	mix	Spruzit AF	700	0.4
Line153	mix	Spruzit AF	700	0.92	0.72
Line153	mix	Spruzit AF	700	0.56
Line153	mix	Spruzit AF	700	0.72
Line153	mix	Spruzit AF	700	0.72
Line166	mix	Spruzit AF	700	0.68	0.68
Line166	mix	Spruzit AF	700	0.56
Line166	mix	Spruzit AF	700	0.56
Line166	mix	Spruzit AF	700	0.68
Line166	mix	Spruzit AF	700	0.88
Line169	mix	Spruzit AF	700	0.64	0.8
Line169	mix	Spruzit AF	700	0.72
Line169	mix	Spruzit AF	700	0.8
Line169	mix	Spruzit AF	700	0.84
Line169	mix	Spruzit AF	700	0.92
Line185	mix	Spruzit AF	700	0.96	0.96
Line185	mix	Spruzit AF	700	0.92
Line185	mix	Spruzit AF	700	0.92
Line185	mix	Spruzit AF	700	0.96
Line185	mix	Spruzit AF	700	0.96
Line193	mix	Spruzit AF	700	0.72	0.68
Line193	mix	Spruzit AF	700	0.48
Line193	mix	Spruzit AF	700	0.68
Line196	mix	Spruzit AF	700	0.32	0.68
Line196	mix	Spruzit AF	700	0.68
Line196	mix	Spruzit AF	700	0.48
Line196	mix	Spruzit AF	700	0.76
Line196	mix	Spruzit AF	700	0.84
Line202	mix	Spruzit AF	700	0.8	0.88
Line202	mix	Spruzit AF	700	0.88
Line202	mix	Spruzit AF	700	0.96
Line202	mix	Spruzit AF	700	0.88
Line202	mix	Spruzit AF	700	0.44
Line217	mix	Spruzit AF	700	0.76	0.76
Line217	mix	Spruzit AF	700	0.88
Line217	mix	Spruzit AF	700	0.8
Line217	mix	Spruzit AF	700	0.72
Line217	mix	Spruzit AF	700	0.56
Line238	mix	Spruzit AF	700	0.56	0.56
Line238	mix	Spruzit AF	700	0.8
Line238	mix	Spruzit AF	700	0.52
Line238	mix	Spruzit AF	700	0.76
Line238	mix	Spruzit AF	700	0.44
Line241	mix	Spruzit AF	700	0.16	0.26
Line241	mix	Spruzit AF	700	0.24
Line241	mix	Spruzit AF	700	0.28
Line241	mix	Spruzit AF	700	0.32
Line249	mix	Spruzit AF	700	0.92	0.88
Line249	mix	Spruzit AF	700	0.76
Line249	mix	Spruzit AF	700	0.92
Line249	mix	Spruzit AF	700	0.88
Line249	mix	Spruzit AF	700	0.68
Line254	mix	Spruzit AF	700	0.84	0.84
Line254	mix	Spruzit AF	700	0.76
Line254	mix	Spruzit AF	700	0.92
Line254	mix	Spruzit AF	700	0.72
Line254	mix	Spruzit AF	700	0.96
Line262	mix	Spruzit AF	700	0.96	0.92
Line262	mix	Spruzit AF	700	0.92
Line262	mix	Spruzit AF	700	0.76
Line262	mix	Spruzit AF	700	0.92
Line262	mix	Spruzit AF	700	0.88
Line271	mix	Spruzit AF	700	0.68	0.64
Line271	mix	Spruzit AF	700	0.52
Line271	mix	Spruzit AF	700	0.64
Line271	mix	Spruzit AF	700	0.76
Line271	mix	Spruzit AF	700	0.64
Line275	mix	Spruzit AF	700	0.56	0.6
Line275	mix	Spruzit AF	700	0.6
Line275	mix	Spruzit AF	700	0.56
Line275	mix	Spruzit AF	700	0.72
Line275	mix	Spruzit AF	700	0.64
Line286	mix	Spruzit AF	700	0.52	0.68
Line286	mix	Spruzit AF	700	0.24
Line286	mix	Spruzit AF	700	0.68
Line286	mix	Spruzit AF	700	0.68
Line286	mix	Spruzit AF	700	0.76
Line287	mix	Spruzit AF	700	0.88	0.92
Line287	mix	Spruzit AF	700	0.68
Line287	mix	Spruzit AF	700	0.92
Line287	mix	Spruzit AF	700	0.92
Line287	mix	Spruzit AF	700	1
Line288	mix	Spruzit AF	700	0.46	0.9
Line288	mix	Spruzit AF	700	0.54
Line288	mix	Spruzit AF	700	0.46
Line288	mix	Spruzit AF	700	0.92
Line288	mix	Spruzit AF	700	0.96
Line288	mix	Spruzit AF	700	0.88
Line288	mix	Spruzit AF	700	0.92
Line288	mix	Spruzit AF	700	1
Line289	mix	Spruzit AF	700	0.56	0.56
Line289	mix	Spruzit AF	700	0.52
Line289	mix	Spruzit AF	700	0.52
Line289	mix	Spruzit AF	700	0.56
Line289	mix	Spruzit AF	700	0.56
Line5	mix	Spruzit AF	700	0.12	0.32
Line5	mix	Spruzit AF	700	0.32
Line5	mix	Spruzit AF	700	0.56
Line8	mix	Spruzit AF	700	0.12	0.16
Line8	mix	Spruzit AF	700	0
Line8	mix	Spruzit AF	700	0.16
Line8	mix	Spruzit AF	700	0.16
Line8	mix	Spruzit AF	700	0.36
Line82	mix	Spruzit AF	700	0.55	0.7
Line82	mix	Spruzit AF	700	0.45
Line82	mix	Spruzit AF	700	0.65
Line82	mix	Spruzit AF	700	0.92
Line82	mix	Spruzit AF	700	1
Line82	mix	Spruzit AF	700	0.72
Line82	mix	Spruzit AF	700	0.68
Line82	mix	Spruzit AF	700	0.76

### Sheet: FattyAcid-insecticide
Line	sex	insecticide	concentration (ul)	survival	median_survival
Line106	mix	Natural	100	0.04	0.04
Line106	mix	Natural	100	0.04
Line106	mix	Natural	100	0.04
Line106	mix	Natural	100	0.04
Line106	mix	Natural	100	0.16
Line116	mix	Natural	100	0.48	0.28
Line116	mix	Natural	100	0.16
Line116	mix	Natural	100	0.24
Line116	mix	Natural	100	0.28
Line116	mix	Natural	100	0.32
Line12	mix	Natural	100	0.84	0.56
Line12	mix	Natural	100	0.56
Line12	mix	Natural	100	0.52
Line12	mix	Natural	100	0.64
Line12	mix	Natural	100	0.56
Line153	mix	Natural	100	0.04	0
Line153	mix	Natural	100	0
Line153	mix	Natural	100	0
Line153	mix	Natural	100	0.04
Line153	mix	Natural	100	0
Line166	mix	Natural	100	0.16	0.16
Line166	mix	Natural	100	0.16
Line166	mix	Natural	100	0.04
Line166	mix	Natural	100	0.24
Line166	mix	Natural	100	0.24
Line169	mix	Natural	100	0	0.12
Line169	mix	Natural	100	0.16
Line169	mix	Natural	100	0.12
Line169	mix	Natural	100	0.08
Line169	mix	Natural	100	0.12
Line185	mix	Natural	100	0	0.08
Line185	mix	Natural	100	0.16
Line185	mix	Natural	100	0.2
Line185	mix	Natural	100	0.08
Line185	mix	Natural	100	0.08
Line193	mix	Natural	100	0.24	0.28
Line193	mix	Natural	100	0.28
Line193	mix	Natural	100	0.44
Line196	mix	Natural	100	0	0
Line196	mix	Natural	100	0
Line196	mix	Natural	100	0.08
Line196	mix	Natural	100	0.12
Line196	mix	Natural	100	0
Line202	mix	Natural	100	0.44	0.24
Line202	mix	Natural	100	0.2
Line202	mix	Natural	100	0.24
Line202	mix	Natural	100	0.24
Line202	mix	Natural	100	0.44
Line217	mix	Natural	100	0.44	0.28
Line217	mix	Natural	100	0.32
Line217	mix	Natural	100	0.28
Line217	mix	Natural	100	0.08
Line217	mix	Natural	100	0.24
Line238	mix	Natural	100	0.44	0.44
Line238	mix	Natural	100	0.56
Line238	mix	Natural	100	0.32
Line238	mix	Natural	100	0.6
Line238	mix	Natural	100	0.4
Line241	mix	Natural	100	0	0.04
Line241	mix	Natural	100	0
Line241	mix	Natural	100	0.04
Line241	mix	Natural	100	0.08
Line241	mix	Natural	100	0.04
Line249	mix	Natural	100	0.04	0.04
Line249	mix	Natural	100	0.04
Line249	mix	Natural	100	0.04
Line249	mix	Natural	100	0.08
Line249	mix	Natural	100	0.08
Line254	mix	Natural	100	0	0
Line254	mix	Natural	100	0
Line254	mix	Natural	100	0
Line254	mix	Natural	100	0
Line254	mix	Natural	100	0.04
Line262	mix	Natural	100	0	0.1
Line262	mix	Natural	100	0.2
Line262	mix	Natural	100	0.12
Line262	mix	Natural	100	0.08
Line271	mix	Natural	100	0.4	0.36
Line271	mix	Natural	100	0.24
Line271	mix	Natural	100	0.44
Line271	mix	Natural	100	0.28
Line271	mix	Natural	100	0.36
Line275	mix	Natural	100	0.04	0.04
Line275	mix	Natural	100	0.04
Line275	mix	Natural	100	0.04
Line275	mix	Natural	100	0.08
Line275	mix	Natural	100	0.08
Line286	mix	Natural	100	0.32	0.28
Line286	mix	Natural	100	0.28
Line286	mix	Natural	100	0.24
Line286	mix	Natural	100	0.32
Line286	mix	Natural	100	0.28
Line287	mix	Natural	100	0.56	0.68
Line287	mix	Natural	100	0.76
Line287	mix	Natural	100	0.68
Line287	mix	Natural	100	0.76
Line287	mix	Natural	100	0.12
Line288	mix	Natural	100	0.2	0.2
Line288	mix	Natural	100	0.32
Line288	mix	Natural	100	0.04
Line288	mix	Natural	100	0.2
Line288	mix	Natural	100	0.28
Line289	mix	Natural	100	0.2	0.4
Line289	mix	Natural	100	0.44
Line289	mix	Natural	100	0.4
Line289	mix	Natural	100	0.44
Line289	mix	Natural	100	0.36
Line5	mix	Natural	100	0.04	0.04
Line5	mix	Natural	100	0.04
Line5	mix	Natural	100	0
Line5	mix	Natural	100	0.12
Line5	mix	Natural	100	0.16
Line8	mix	Natural	100	0.24	0.12
Line8	mix	Natural	100	0.16
Line8	mix	Natural	100	0.08
Line8	mix	Natural	100	0.12
Line8	mix	Natural	100	0.04
Line82	mix	Natural	100	0.2	0.2
Line82	mix	Natural	100	0.28
Line82	mix	Natural	100	0.32
Line82	mix	Natural	100	0.08
Line82	mix	Natural	100	0.08

### Sheet: medians-DGRPFemales
Line	medianOA	medianNoni
DGRP177	0.24	0.28
DGRP217	0.4	0.56
DGRP239	0.2	0.36
DGRP301	0.36	0.64
DGRP304	0.68	0.56
DGRP317	0.96	0.92
DGRP32	0.375	0.64
DGRP335	0.24	0.12
DGRP350	0.52	0.62
DGRP354	0.48	0.5
DGRP356	0.2	0.56
DGRP357	0.36	0.1
DGRP360	0.44	0.64
DGRP371	0.96	0.96
DGRP380	0.48	0.4
DGRP397	0.36	0.417391
DGRP406	0.75	0.76
DGRP461	0	0.04
DGRP492	0.52	0.92
DGRP563	0.291667	0.68
DGRP627	0.92	0.94
DGRP804	0.291667	0.3
DGRP808	1	0.96
DGRP890	0.16	0.56
DGRP93	0.458333	0.68

### Sheet: medians-DGRPMales
DGRP	medianOA	medianNoni
DGRP177	0.08	0.12
DGRP217	0.2	0.56
DGRP239	0.16	0.6
DGRP301	0.2	0.68
DGRP304	0.96	0.76
DGRP317	0.92	0.88
DGRP32	0.04	0.8
DGRP335	0.24	0.12
DGRP350	0.56	0.58
DGRP354	0.48	0.48
DGRP356	0.24	0.72
DGRP357	0.217391	0.56
DGRP360	0.333333	0.7
DGRP371	0.96	0.96
DGRP380	0.64	0.56
DGRP397	0.5	0.64
DGRP406	0.72	0.8
DGRP461	0.04	0.06
DGRP492	0.52381	0.92
DGRP563	0.25	0.64
DGRP627	0.833333	0.96
DGRP804	0.6	0.12
DGRP808	1	0.96
DGRP890	0.08	0.3
DGRP93	0.4	0.8

### Sheet: medians-Dsim
Line	medianOA	medianNoni	medianSpruzit	medianNatural
Line106	0.68	0.64	0.72	0.04
Line116	0.48	0.48	0.76	0.28
Line12	0.44	0.84	0.24	0.56
Line153	0.24	0.32	0.72	0
Line160	0	0.16	#N/A	#N/A
Line166	0.3	0.52	0.68	0.16
Line169	0.44	0.6	0.8	0.12
Line185	0.26	0.48	0.96	0.08
Line193	0.28	0.28	0.68	0.28
Line196	0.2	0.44	0.68	0
Line202	0.16	0.36	0.88	0.24
Line217	0.04	0.48	0.76	0.28
Line238	0.12	0.12	0.56	0.44
Line241	0	0.04	0.26	0.04
Line249	0	0.6	0.88	0.04
Line254	0.52	0.84	0.84	0
Line262	0.12	0.24	0.92	0.1
Line271	0.04	0.08	0.64	0.36
Line275	0.08	0.32	0.6	0.04
Line286	0.24	0.34	0.68	0.28
Line287	0.56	0.52	0.92	0.68
Line288	0.4	0.76	0.9	0.2
Line289	0.56	0.48	0.56	0.4
Line5	0	0.16	0.32	0.04
Line8	0.04	0.08	0.16	0.12
Line82	0.08	0.56	0.7	0.2
