## Supplementary material for "Genome-wide association studies identify new candidate genes and tissues underlying resistance to a natural toxin in drosophilids": Table S1

### Sheet: D. melanogaster (DGRP)
Line	bark_genotype
DGRP100	G
DGRP101	no-call
DGRP105	ref (A)
DGRP109	no-call
DGRP129	ref (A)
DGRP136	ref (A)
DGRP142	ref (A)
DGRP149	ref (A)
DGRP153	ref (A)
DGRP161	G
DGRP176	ref (A)
DGRP177	G
DGRP181	ref (A)
DGRP189	ref (A)
DGRP195	ref (A)
DGRP208	ref (A)
DGRP21	ref (A)
DGRP217	ref (A)
DGRP227	ref (A)
DGRP228	ref (A)
DGRP229	ref (A)
DGRP235	ref (A)
DGRP239	ref (A)
DGRP256	ref (A)
DGRP26	G
DGRP28	ref (A)
DGRP280	ref (A)
DGRP287	ref (A)
DGRP301	G
DGRP303	ref (A)
DGRP304	ref (A)
DGRP306	ref (A)
DGRP307	ref (A)
DGRP309	ref (A)
DGRP31	ref (A)
DGRP310	ref (A)
DGRP313	G
DGRP315	ref (A)
DGRP317	ref (A)
DGRP318	ref (A)
DGRP319	ref (A)
DGRP32	G
DGRP320	ref (A)
DGRP321	ref (A)
DGRP324	ref (A)
DGRP332	ref (A)
DGRP335	ref (A)
DGRP336	no-call
DGRP338	no-call
DGRP342	no-call
DGRP348	G
DGRP350	G
DGRP352	no-call
DGRP354	ref (A)
DGRP355	ref (A)
DGRP356	ref (A)
DGRP357	ref (A)
DGRP358	G
DGRP359	G
DGRP360	ref (A)
DGRP361	ref (A)
DGRP362	ref (A)
DGRP365	ref (A)
DGRP370	ref (A)
DGRP371	ref (A)
DGRP373	ref (A)
DGRP374	ref (A)
DGRP375	ref (A)
DGRP377	no-call
DGRP379	ref (A)
DGRP38	ref (A)
DGRP380	G
DGRP382	G
DGRP383	G
DGRP385	ref (A)
DGRP386	G
DGRP390	G
DGRP391	ref (A)
DGRP392	ref (A)
DGRP395	ref (A)
DGRP397	ref (A)
DGRP399	ref (A)
DGRP405	no-call
DGRP406	G
DGRP409	no-call
DGRP41	ref (A)
DGRP426	no-call
DGRP427	ref (A)
DGRP43	no-call
DGRP437	ref (A)
DGRP439	ref (A)
DGRP440	ref (A)
DGRP441	ref (A)
DGRP443	no-call
DGRP45	ref (A)
DGRP461	G
DGRP48	G
DGRP486	ref (A)
DGRP491	ref (A)
DGRP492	G
DGRP502	no-call
DGRP505	G
DGRP508	ref (A)
DGRP509	ref (A)
DGRP513	ref (A)
DGRP517	ref (A)
DGRP528	no-call
DGRP530	ref (A)
DGRP531	ref (A)
DGRP535	ref (A)
DGRP551	ref (A)
DGRP555	ref (A)
DGRP559	ref (A)
DGRP563	G
DGRP566	ref (A)
DGRP57	ref (A)
DGRP584	G
DGRP589	ref (A)
DGRP59	ref (A)
DGRP595	G
DGRP627	G
DGRP630	G
DGRP634	ref (A)
DGRP639	ref (A)
DGRP703	ref (A)
DGRP705	ref (A)
DGRP707	ref (A)
DGRP712	ref (A)
DGRP716	ref (A)
DGRP721	ref (A)
DGRP73	ref (A)
DGRP730	ref (A)
DGRP732	ref (A)
DGRP737	ref (A)
DGRP738	ref (A)
DGRP748	G
DGRP75	ref (A)
DGRP757	ref (A)
DGRP761	ref (A)
DGRP765	G
DGRP774	ref (A)
DGRP776	ref (A)
DGRP783	ref (A)
DGRP786	ref (A)
DGRP787	ref (A)
DGRP790	ref (A)
DGRP796	ref (A)
DGRP799	ref (A)
DGRP801	ref (A)
DGRP802	no-call
DGRP804	ref (A)
DGRP805	ref (A)
DGRP808	ref (A)
DGRP810	ref (A)
DGRP812	no-call
DGRP819	ref (A)
DGRP820	ref (A)
DGRP821	ref (A)
DGRP822	ref (A)
DGRP83	ref (A)
DGRP832	ref (A)
DGRP837	G
DGRP843	ref (A)
DGRP849	no-call
DGRP85	no-call
DGRP850	ref (A)
DGRP852	ref (A)
DGRP853	ref (A)
DGRP855	ref (A)
DGRP857	ref (A)
DGRP859	ref (A)
DGRP861	G
DGRP879	ref (A)
DGRP88	no-call
DGRP882	ref (A)
DGRP884	ref (A)
DGRP890	G
DGRP892	ref (A)
DGRP897	ref (A)
DGRP900	ref (A)
DGRP907	ref (A)
DGRP908	ref (A)
DGRP91	ref (A)
DGRP911	G
DGRP913	ref (A)
DGRP93	G

### Sheet: D. simulans
Line
Line101
Line102
Line106
Line11
Line110
Line116
Line12
Line120
Line121
Line124
Line125
Line127
Line129
Line137
Line138
Line141
Line142
Line143
Line146
Line149
Line153
Line158
Line160
Line166
Line169
Line175
Line182
Line185
Line186
Line191
Line193
Line196
Line200
Line201
Line202
Line208
Line209
Line213
Line214
Line217
Line218
Line220
Line225
Line232
Line237
Line238
Line24
Line241
Line244
Line249
Line254
Line259
Line262
Line27
Line271
Line275
Line281
Line282
Line286
Line287
Line288
Line289
Line30
Line31
Line33
Line39
Line40
Line45
Line47
Line5
Line52
Line53
Line54
Line56
Line6
Line62
Line68
Line75
Line8
Line82
Line83
Line87
Line9
Line90

### Sheet: others
Genotype	Source
D. sechellia 07 (Dsec07)	DSSC:14021-0248.07
D. melanogaster Canton-S (CS)
D. melanogaster Oregon-R (OR)
D. melanogaster w1118
y[1] w[*]; P{Act5C-GAL4-w}E1/CyO (act-Gal4)	RRID:BDSC_25374
y[1] w[1118] (used as background for act-Gal4)	RRID:BDSC_6598
y,w[1118];P{attP,y[+],w[3’]} (background of UAS-bez-RNAi and UAS-CG13003-RNAi)	VDRC:v60100
P{KK111090}VIE-260B (UAS-bez-RNAi)	VDRC:v103492
P{KK103307}VIE-260B (UAS-CG13003-RNAi)	VDRC:v107843
