## Supplementary material for "Genome-wide association studies identify new candidate genes and tissues underlying resistance to a natural toxin in drosophilids": Table S2

### Sheet: Table S2
Top ten associated phenotypes with OA resistance (mixed sexes)
Phenotype	Sex	Correlation	p-value	FDR	DGRP overlap	Study
Standard error of the average aggression score of socially isolated reared lines	male	0.447	3.565e-05	0.017	79	Rohde et al., 2017
Average Lifespan [days]	unclassified	0.306	3.734e-05	0.017	176	Patel et al., 2021
Mean lifespan [days]	female	0.308	0.0001052	0.025	153	Durham et al., 2014
Lifespan least squares means corrected for the effects of body size (thorax length) and experimental block [Days]	female	0.304	0.0001347	0.025	153	Durham et al., 2014
Lifespan at 18°C thermal environment [Days]	male	0.295	0.0001645	0.025	159	Huang et al., 2020
Inversion 2L(t)	unclassified	-0.298	0.0002002	0.025	151	Ørsted et al., 2017
Mean elution time (MET), as a measure of alcohol sensitivity, following repeated ethanol exposure (E2) [Minutes]	male	0.273	0.0002102	0.025	180	Morozova et al., 2015
Mean elution time (MET), as a measure of alcohol sensitivity, following repeated ethanol exposure (E2) [Minutes]	female	0.272	0.0002263	0.025	180	Morozova et al., 2015
Lifespan at 28°C thermal environment [Days]	male	0.287	0.0002935	0.029	155	Huang et al., 2020
Standard error of the mean elution time (MET), a measure of alcohol sensitivity, following repeated ethanol exposure (E2) [Minutes]	male	0.249	0.0007621	0.069	180	Morozova et al., 2015
Top ten associated phenotypes with OA resistance (females)
Phenotype	Sex	Correlation	p-value	FDR	DGRP overlap	Study
Average Lifespan [Days]	unclassified	0.279	0.0001752	0.109	176	Patel et al., 2021
Standard error of the average aggression score of socially isolated reared lines	male	0.394	0.0003289	0.109	79	Rohde et al., 2017
Mean Lifespan [Days]	female	0.283	0.0003978	0.109	153	Durham et al., 2014
Lifespan least squares means corrected for the effects of body size (thorax length) and experimental block [Days]	female	0.279	0.0004854	0.109	153	Durham et al., 2014
nachrP (not defined)	unclassified	0.935	0.0006544	0.115	8	Lovejoy et al., 2021
Mean elution time (MET), as a measure of alcohol sensitivity, following repeated ethanol exposure (E2) [Minutes]	female	0.249	0.000766	0.115	180	Morozova et al., 2015
Mean elution time (MET), as a measure of alcohol sensitivity, following repeated ethanol exposure (E2) [Minutes]	male	0.244	0.0009785	0.115	180	Morozova et al., 2015
Inversion 2L(t)	unclassified	-0.265	0.001	0.115	151	Ørsted et al., 2017
Middle midguts length [mm]	unclassified	-0.237	0.002	0.175	172	Bonfini et al., 2021
Top ten associated phenotypes with OA resistance (males)
Phenotype	Sex	Correlation	p-value	FDR	DGRP overlap	Study
Standard error of the average aggression score of socially isolated reared lines	male	0.438	5.447e-05	0.024	79	Rohde et al., 2017
Inversion 2L(t)	unclassified	-0.32	6.23e-05	0.024	151	Ørsted et al., 2017
Standard error of the mean elution time (MET), a measure of alcohol sensitivity, following repeated ethanol exposure (E2) [Minutes]	male	0.281	0.0001361	0.024	180	Morozova et al., 2015
Lifespan at 18°C thermal environment [Days]	male	0.296	0.0001517	0.024	159	Huang et al., 2020
Mean elution time (MET), as a measure of alcohol sensitivity, following repeated ethanol exposure (E2) [Minutes]	male	0.278	0.0001551	0.024	180	Morozova et al., 2015
Mean elution time (MET), as a measure of alcohol sensitivity, following repeated ethanol exposure (E2) [Minutes]	female	0.278	0.0001581	0.024	180	Morozova et al., 2015
Average Lifespan [Days]	unclassified	0.272	0.0002591	0.033	176	Patel et al., 2021
Inversion 2L(t)	unclassified	-0.26	0.0004214	0.047	180	Huang et al., 2014
Mean response score to I-Carvone odorant (Carvones)	female	-0.261	0.0008021	0.08	162	Arya et al., 2015
Third Principal Component of the full nutritional dataset (low glucose diet)	male	0.292	0.0009156	0.082	126	Unckless et al., 2015
